# Reactive Oxygen Species Mediate Transcriptional Responses to Dopamine and Cocaine in Human Cerebral Organoids

**DOI:** 10.1101/2023.06.13.544782

**Authors:** Thomas T. Rudibaugh, Albert J. Keung

## Abstract

Dopamine signaling in the adult ventral forebrain regulates behavior, stress response, and memory formation and in neurodevelopment regulates neural differentiation and cell migration. Excessive dopamine levels including due to cocaine use both in utero and in adults could lead to long-term adverse consequences. The mechanisms underlying both homeostatic and pathological changes remain unclear, partly due to the diverse cellular responses elicited by dopamine and the reliance on animal models that exhibit species-specific differences in dopamine signaling. To address these limitations, 3-D cerebral organoids have emerged as human-derived models, recapitulating salient features of human cell signaling and neurodevelopment. Organoids have demonstrated responsiveness to external stimuli, including substances of abuse, making them valuable investigative models. In this study we utilize the Xiang-Tanaka ventral forebrain organoid model and characterize their response to acute and chronic dopamine or cocaine exposure. The findings revealed a robust immune response, novel response pathways, and a potential critical role for reactive oxygen species (ROS) in the developing ventral forebrain. These results highlight the potential of cerebral organoids as *in vitro* human models for studying complex biological processes in the brain.
