## Supplemental Excel File 1 for "Reactive Oxygen Species Mediate Transcriptional Responses to Dopamine and Cocaine in Human Cerebral Organoids"

### Sheet: Introduction
Supplemental Excel File 1
	Differential gene expression lists relative to figure 2 from H9 organoids exposed to either acute or chronic doses of dopamine.
	Differential gene expression performed relative to vehicle controls.

### Sheet: Acute Dopamine
Name	Chromosome	Region	Max group mean	Log₂ fold change	Fold change	P-value	FDR p-value	Bonferroni
HOXB6	17	complement(48595736..48604992)	1.96	-7.62	196.94	6.18e-07	0.000798	0.02
HOXB8	17	complement(48612346..48622853)	0.97	-7.52	183.83	2.35e-09	7.08e-06	6.32e-05
HOXA10	7	complement(27170591..27180261)	1.79	-6.62	98.26	7.44e-10	3.36e-06	2e-05
HOTAIR	12	complement(53962308..53974956)	1.08	-6.17	72.06	1.06e-06	0.00119	0.03
HOXB9	17	complement(48621156..48626473)	3.91	-5.95	61.74	4.05e-11	3.67e-07	1.09e-06
HOXC11	12	53973126..53976419	1.09	-5.9	59.56	8.98e-06	0.00649	0.24
HOXB5	17	complement(48591257..48593741)	1.74	-5.77	54.57	3.37e-07	0.000508	0.00907
HOXA11	7	complement(27181157..27185216)	0.74	-5.69	51.77	2.98e-06	0.00278	0.08
TFAP2D	6	50713544..50773033	0.88	-5.47	44.22	7.54e-06	0.00568	0.2
TFAP2B	6	50817692..50847619	1.2	-4.86	28.97	4.38e-08	8.79e-05	0.00118
HOXC4	12	54016852..54056030	0.9	-4.83	28.53	2.65e-07	0.000436	0.00713
HOXA9	7	complement(27162438..27165530)	1.15	-4.56	23.62	1.28e-06	0.00137	0.03
HOXC10	12	53985162..53990279	3.22	-4.38	20.81	1.2e-07	0.000217	0.00323
HOXC13	12	53938792..53946544	0.7	-4.27	19.35	1.18e-05	0.00793	0.32
PAX2	10	100732940..100829941	0.27	-3.74	13.34	2.28e-09	7.08e-06	6.14e-05
ATP10B	5	complement(160563120..160929411)	0.18	-3.49	11.25	8.37e-05	0.03	1
TFAP2A	6	complement(10396677..10419897)	0.33	-3.38	10.44	1.04e-06	0.00119	0.03
HOXA5	7	complement(27141052..27143668)	0.94	-3.18	9.05	2.32e-05	0.01	0.62
SULT1A3	16	30199228..30204329	1.6	-2.83	7.1	2.47e-05	0.01	0.66
PAX7	1	18631006..18748866	0.58	-2.68	6.4	2.99e-05	0.01	0.8
PAX5	9	complement(36833274..37035949)	0.7	-2.23	4.69	1.43e-10	8.64e-07	3.86e-06
GBX2	2	complement(236165236..236168009)	1.05	-2.06	4.18	0.000121	0.04	1
FZD10	12	130162459..130165740	1.07	-1.99	3.98	0.000127	0.04	1
EBF2	8	complement(25841730..26045124)	1.53	-1.94	3.84	1.53e-05	0.00921	0.41
EBF3	10	complement(129835232..129964274)	10.05	-1.94	3.82	4.85e-09	1.25e-05	0.00013
POU4F1	13	complement(78599092..78603560)	1.3	-1.93	3.8	2.08e-05	0.01	0.56
MAB21L1	13	complement(35473789..35476695)	7.2	-1.89	3.71	2e-05	0.01	0.54
TBC1D3K	17	37923805..37935371	0.49	-1.52	2.88	0.00015	0.05	1
EBF1	5	complement(158695915..159099762)	0.24	-1.49	2.81	3.67e-06	0.00302	0.1
ZIC1	3	147409394..147416719	8.07	-1.2	2.29	8.33e-05	0.03	1
HCRT	17	complement(42184060..42185452)	16.36	1.04	-2.05	4.39e-05	0.02	1
TIMP1	X	47582291..47586791	11.8	1.08	-2.12	1.24e-05	0.00799	0.33
DCN	12	complement(91143277..91183124)	6.52	1.17	-2.25	0.000119	0.04	1
ITGA5	12	complement(54395261..54419266)	2.24	1.45	-2.73	9.98e-06	0.00694	0.27
TPM2	9	complement(35681993..35690056)	3.08	1.53	-2.88	3.13e-05	0.01	0.84
LOC105377208	X	52054286..52058560	1	1.67	-3.19	3.87e-05	0.02	1
FN1	2	complement(215360440..215436167)	8.17	1.94	-3.83	5.56e-06	0.00437	0.15
SUSD2	22	24181476..24189106	0.85	1.96	-3.88	2.94e-05	0.01	0.79
TGFBI	5	136028895..136063818	5.03	2.01	-4.03	1.62e-06	0.00163	0.04
LAPTM5	1	complement(30732468..30757840)	1.5	2.21	-4.63	0.000141	0.05	1
HSPB6	19	complement(35754566..35757029)	1.1	2.32	-4.98	7.52e-05	0.03	1
SPON2	4	complement(1166932..1208962)	1.35	2.5	-5.68	3.54e-06	0.00302	0.1
IL1R1	2	102069638..102179874	0.27	2.79	-6.93	4.33e-05	0.02	1
WISP1	8	133191039..133231690	0.23	2.93	-7.63	0.000137	0.05	1
TFPI2	7	complement(93885397..93890991)	2.24	2.95	-7.72	2.83e-08	6.39e-05	0.00076
PROCR	20	35171937..35215989	0.7	3.34	-10.14	2.12e-05	0.01	0.57
MPEG1	11	complement(59208510..59213021)	0.4	3.42	-10.72	4.5e-05	0.02	1
MYL9	20	36541484..36549823	1.94	3.7	-13	3.08e-06	0.00278	0.08
CKM	19	complement(45306413..45322977)	0.94	3.8	-13.9	8.55e-05	0.03	1
FCN1	9	complement(134909585..134917960)	1.13	4.17	-18.01	4.74e-05	0.02	1
SERPINE1	7	101127087..101139266	7.03	4.36	-20.48	3.86e-11	3.67e-07	1.04e-06
MYH1	17	complement(10492307..10518719)	0.21	4.4	-21.1	7.63e-05	0.03	1
NNMT	11	114295813..114312516	0.97	5.33	-40.17	1.72e-05	0.01	0.46
FOXG1	14	28767072..28770277	0.94	6.17	-72.24	4.93e-07	0.000686	0.01
HSD11B1	1	209686180..209734950	1.17	6.35	-81.32	1.44e-05	0.00895	0.39

### Sheet: Chronic Dopamine
Name	Chromosome	Region	Max group mean	Log₂ fold change	Fold change	P-value	FDR p-value	Bonferroni
HBB	11	complement(5225466..5227071)	54.69	9.55	-749.26	3.18e-09	2.22e-06	8.54e-05
S100A9	1	153357854..153361027	8.02	9.44	-692.8	0.000284	0.02	1
HBA2	16	172847..173710	16.13	8.59	-385.38	1.54e-07	5.85e-05	0.00413
COL3A1	2	188974373..189012746	6.52	7.52	-183.32	2.71e-19	1.28e-15	7.28e-15
COL1A1	17	complement(50184096..50201648)	13.35	6.29	-78.23	1.4e-15	3.79e-12	3.77e-11
HSD11B1	1	209686180..209734950	1.17	6.15	-70.82	2.13e-05	0.00321	0.57
RAX	18	complement(59267035..59273393)	0.55	6.11	-68.99	0.000212	0.02	1
HBA1	16	176651..177522	9.15	6.07	-67.14	2.67e-06	0.000586	0.07
PTPRC	1	198638968..198757476	0.4	6.06	-66.85	1.52e-06	0.000362	0.04
CKM	19	complement(45306413..45322977)	0.94	5.95	-61.89	4.88e-05	0.00631	1
WNT8B	10	100463055..100483642	0.77	5.9	-59.8	0.000101	0.01	1
LYZ	12	69348354..69354233	3.67	5.76	-54.01	2.34e-09	2.01e-06	6.28e-05
ANPEP	15	complement(89784895..89814852)	0.64	5.76	-54.3	1.2e-06	0.000301	0.03
ITGB2	21	complement(44885949..44928873)	0.71	5.76	-54.13	5.2e-06	0.00101	0.14
FGR	1	complement(27612289..27635561)	0.41	5.72	-52.65	8.38e-05	0.00955	1
COL1A2	7	94394561..94431232	9.6	5.61	-48.85	7.61e-15	1.6e-11	2.05e-10
CXCR2	2	218125290..218137253	0.41	5.59	-48.17	0.000277	0.02	1
TNFRSF1B	1	12166948..12209222	0.17	5.37	-41.3	0.000135	0.01	1
MPEG1	11	complement(59208510..59213021)	0.4	5.34	-40.49	5.64e-06	0.00109	0.15
RAC2	22	complement(37225261..37244299)	0.96	5.2	-36.86	5.84e-06	0.0011	0.16
NNMT	11	114295813..114312516	0.97	5.12	-34.71	2.92e-05	0.00418	0.79
SRGN	10	69057544..69104811	1.21	4.98	-31.5	1.67e-06	0.00039	0.05
COL6A3	2	complement(237324012..237434822)	0.92	4.92	-30.2	3.5e-13	5.09e-10	9.42e-09
FOXG1	14	28767072..28770277	0.94	4.67	-25.43	2.78e-06	0.000603	0.07
LMX1A	1	complement(165201867..165356715)	5.26	4.44	-21.76	9.62e-26	1.82e-21	2.59e-21
SELL	1	complement(169690665..169711702)	0.94	4.3	-19.64	2.38e-08	1.25e-05	0.000641
HCLS1	3	complement(121631398..121660948)	0.61	4.3	-19.73	3.18e-05	0.00449	0.86
ITGAX	16	31355134..31382997	0.34	4.3	-19.65	1.68e-05	0.00267	0.45
PECAM1	17	complement(64319415..64413844)	0.16	4.25	-19.04	3.75e-05	0.00514	1
SERPINE1	7	101127087..101139266	7.03	4.24	-18.94	1.24e-10	1.47e-07	3.34e-06
ZIC2	13	99981772..99986765	0.52	4.24	-18.88	7.58e-07	0.000227	0.02
FERD3L	7	complement(19144782..19145421)	1.81	4.2	-18.32	4.4e-06	0.000894	0.12
PRRX1	1	170662728..170739400	0.26	4.14	-17.61	5.84e-05	0.00721	1
LTBR	12	6375368..6391571	0.31	4.14	-17.65	0.000797	0.05	1
OAS3	12	112938433..112973251	0.11	4.02	-16.22	0.000633	0.04	1
SERPINA1	14	complement(94376747..94390692)	0.48	3.95	-15.43	3.83e-06	0.000812	0.1
MYO1F	19	complement(8520790..8577447)	0.44	3.93	-15.21	5.12e-06	0.00101	0.14
WISP1	8	133191039..133231690	0.23	3.85	-14.46	2.64e-05	0.00387	0.71
ACTN3	11	66546395..66563329	0.19	3.82	-14.13	0.000621	0.04	1
ECM2	9	complement(92493547..92536092)	0.19	3.81	-14.02	8.72e-05	0.00974	1
LCP1	13	complement(46125923..46182324)	1.15	3.77	-13.62	6.39e-07	0.000195	0.02
TGM2	20	complement(38127387..38166578)	0.45	3.75	-13.5	8.66e-07	0.000244	0.02
ZIC3	X	137566187..137577691	2.29	3.73	-13.23	7.33e-15	1.6e-11	1.97e-10
FLI1	11	128685263..128813267	0.2	3.65	-12.55	0.000446	0.03	1
EN1	2	complement(118842171..118848183)	1.74	3.62	-12.28	1.8e-11	2.42e-08	4.83e-07
S100A4	1	complement(153543619..153545806)	2.07	3.52	-11.49	8.71e-05	0.00974	1
NCF2	1	complement(183555562..183590921)	0.52	3.49	-11.23	0.000104	0.01	1
TNNC2	20	complement(45823214..45833329)	1.22	3.48	-11.18	0.000778	0.05	1
MYL9	20	36541484..36549823	1.94	3.41	-10.61	1.28e-05	0.00216	0.34
VAX1	10	complement(117128521..117138301)	0.18	3.39	-10.45	0.00036	0.03	1
TWIST1	7	complement(19113047..19117672)	0.57	3.35	-10.2	3.23e-05	0.00451	0.87
SCGN	6	25652201..25701783	1.01	3.31	-9.95	6.15e-07	0.000194	0.02
IFITM2	11	308107..309410	2.66	3.27	-9.63	2.1e-05	0.00319	0.56
DMRTA2	1	complement(50417550..50423447)	1.22	3.26	-9.55	2.54e-10	2.82e-07	6.83e-06
RHOH	4	40191011..40244764	0.23	3.25	-9.5	6.6e-05	0.00784	1
NEUROG2	4	complement(112513516..112516172)	0.42	3.24	-9.42	8.93e-05	0.00992	1
IL1R1	2	102069638..102179874	0.27	3.21	-9.28	1.05e-05	0.00184	0.28
TRABD2A	2	complement(84821650..84881975)	0.42	3.13	-8.77	3.29e-07	0.000115	0.00885
ANKUB1	3	complement(149760648..149792823)	0.28	3.01	-8.06	4.85e-05	0.00631	1
FGF7	15	49423178..49487326	0.25	3	-8.02	8.59e-05	0.00971	1
PROCR	20	35171937..35215989	0.7	2.98	-7.9	8.28e-05	0.00953	1
TGFBR2	3	30606490..30694142	0.51	2.95	-7.72	1.03e-08	6.29e-06	0.000276
F13A1	6	complement(6144078..6320691)	0.58	2.94	-7.69	1.03e-07	4.33e-05	0.00278
EN2	7	155458129..155464831	1.41	2.93	-7.61	2.74e-09	2.16e-06	7.37e-05
TBX3	12	complement(114670254..114684164)	0.46	2.93	-7.6	6.19e-05	0.00747	1
WDR38	9	124853347..124857891	0.51	2.88	-7.34	0.000655	0.04	1
TRABD2B	1	complement(47760528..47997367)	0.37	2.84	-7.15	1.42e-09	1.34e-06	3.81e-05
CFLAR	2	201116015..201172688	0.1	2.84	-7.17	4.22e-05	0.00569	1
COL8A1	3	99638596..99796733	1	2.82	-7.05	1.69e-08	9.39e-06	0.000455
TTC6	14	37595199..37842628	0.25	2.8	-6.94	9.72e-08	4.17e-05	0.00261
CAPN6	X	complement(111245099..111270546)	0.72	2.8	-6.96	7.79e-05	0.00903	1
TFPI2	7	complement(93885397..93890991)	2.24	2.77	-6.83	1.72e-07	6.24e-05	0.00462
ITIH5	10	complement(7559270..7666998)	4.17	2.75	-6.74	8.7e-20	8.22e-16	2.34e-15
CTSS	1	complement(150730196..150765957)	1.19	2.74	-6.69	2.63e-05	0.00387	0.71
FAM81B	5	95384793..95450441	0.93	2.74	-6.69	1.18e-07	4.84e-05	0.00317
INSRR	1	complement(156840873..156858920)	0.61	2.73	-6.63	6.66e-08	2.99e-05	0.00179
ADGRG6	6	142301919..142446266	0.11	2.72	-6.58	0.000336	0.03	1
TM4SF1	3	complement(149369018..149377860)	0.5	2.7	-6.51	0.000654	0.04	1
RIMBP3C	22	complement(21545666..21551461)	0.15	2.67	-6.37	0.00028	0.02	1
FREM1	9	complement(14734666..14911653)	0.31	2.63	-6.18	1.83e-13	2.87e-10	4.91e-09
NPR1	1	153678617..153693992	0.17	2.62	-6.17	0.000585	0.04	1
KCNMB1	5	complement(170378161..170389677)	0.84	2.61	-6.11	3.69e-05	0.00508	0.99
EBF2	8	complement(25841730..26045124)	0.4	2.57	-5.93	5.01e-06	0.000997	0.13
TGFBI	5	136028895..136063818	5.03	2.54	-5.82	2.56e-09	2.1e-06	6.87e-05
FOXA1	14	complement(37589552..37595120)	6.23	2.51	-5.7	2.34e-19	1.28e-15	6.29e-15
CYBA	16	complement(88643289..88651084)	0.52	2.49	-5.62	0.000126	0.01	1
TTR	18	31591767..31599024	2.4	2.4	-5.27	5.74e-05	0.00714	1
TYMP	22	complement(50525752..50530085)	0.82	2.38	-5.2	1.81e-05	0.00282	0.49
RSPO2	8	complement(107899316..108083685)	6.62	2.37	-5.16	2.82e-16	8.87e-13	7.57e-12
FN1	2	complement(215360440..215436167)	8.17	2.36	-5.12	3.53e-08	1.68e-05	0.000948
LYN	8	55877305..56012447	0.48	2.35	-5.09	1.29e-08	7.61e-06	0.000347
LAPTM5	1	complement(30732468..30757840)	1.5	2.3	-4.92	9.21e-05	0.01	1
CHST9	18	complement(26908754..27185364)	0.21	2.3	-4.91	7.99e-07	0.000231	0.02
DCN	12	complement(91143277..91183124)	6.52	2.28	-4.86	1.49e-13	2.55e-10	4e-09
VWA3B	2	98087132..98330675	0.16	2.27	-4.82	0.000177	0.02	1
CFAP45	1	complement(159872364..159900116)	2.77	2.21	-4.64	1.03e-08	6.29e-06	0.000278
CYP1B1	2	complement(38067603..38076181)	0.52	2.17	-4.5	8.37e-06	0.00149	0.23
PITX2	4	complement(110617423..110642123)	2.98	2.17	-4.51	2.31e-06	0.00052	0.06
POSTN	13	complement(37562582..37598844)	0.71	2.15	-4.44	0.000239	0.02	1
OLFML3	1	113979391..113982254	0.95	2.13	-4.38	6.21e-05	0.00747	1
TPM2	9	complement(35681993..35690056)	3.08	2.13	-4.36	2.04e-08	1.1e-05	0.000549
SPAG6	10	22345416..22417610	2.34	2.12	-4.36	3.92e-09	2.65e-06	0.000105
NPIPA7	16	16376940..16393972	1.22	2.11	-4.32	0.000307	0.02	1
WNT5A	3	complement(55465715..55505261)	0.76	2.1	-4.29	1.46e-13	2.55e-10	3.94e-09
VSX2	14	74239472..74262738	0.8	2.06	-4.18	4.93e-06	0.000991	0.13
ATP2A1	16	28878488..28904509	0.78	2.03	-4.08	0.000336	0.03	1
CFAP52	17	9576627..9643459	1.6	2.03	-4.08	9.93e-07	0.000262	0.03
MAP3K19	2	complement(134963875..135047468)	0.53	2.01	-4.03	9.99e-07	0.000262	0.03
CAV1	7	116524785..116561185	1.15	1.99	-3.97	4.03e-06	0.000838	0.11
ENG	9	complement(127815012..127854773)	0.55	1.98	-3.94	0.000119	0.01	1
ADAMTS17	15	complement(99971438..100342924)	0.08	1.97	-3.91	0.00056	0.04	1
SUSD2	22	24181476..24189106	0.85	1.97	-3.92	3.28e-05	0.00455	0.88
SERPINF2	17	1742808..1755265	0.65	1.96	-3.9	0.000208	0.02	1
RSPO3	6	127118671..127199481	0.35	1.93	-3.81	1.64e-05	0.00263	0.44
ARMC3	10	22928024..23038527	1.05	1.93	-3.8	9.48e-07	0.000256	0.03
SPON2	4	complement(1166932..1208962)	1.35	1.92	-3.78	0.000262	0.02	1
VWA3A	16	22091930..22156966	0.89	1.9	-3.73	5.47e-08	2.52e-05	0.00147
SHISA3	4	42397839..42402487	1.33	1.88	-3.67	0.00058	0.04	1
PAPSS2	10	87659719..87747705	1.31	1.88	-3.68	7.74e-07	0.000229	0.02
IFITM3	11	complement(319673..320914)	6.63	1.88	-3.68	1.53e-06	0.000362	0.04
COL24A1	1	complement(85728507..86156987)	0.44	1.85	-3.6	3.96e-06	0.000832	0.11
MMRN1	4	89879539..89954629	0.59	1.85	-3.61	0.000131	0.01	1
BHLHE22	8	64580238..64583634	0.67	1.85	-3.61	1.79e-05	0.00282	0.48
BNC2	9	complement(16409503..16870838)	0.08	1.84	-3.59	4.78e-05	0.00627	1
DTX3L	3	122564338..122575203	0.38	1.81	-3.51	6.97e-06	0.00128	0.19
FAM216B	13	42781550..42791549	1.02	1.8	-3.48	7.5e-06	0.00135	0.2
PAX5	9	complement(36833274..37035949)	0.15	1.79	-3.46	5.1e-05	0.00651	1
ZIC1	3	147409394..147416719	3.56	1.78	-3.42	1.63e-08	9.33e-06	0.000438
PLAT	8	complement(42174718..42207724)	2.06	1.76	-3.39	1.23e-06	0.000301	0.03
FOXJ1	17	complement(76136333..76141299)	4.42	1.75	-3.36	3.55e-08	1.68e-05	0.000956
FSTL1	3	complement(120394214..120451071)	19.94	1.73	-3.31	1.27e-16	4.8e-13	3.42e-12
NEUROD1	2	complement(181676106..181680665)	1	1.72	-3.29	0.000107	0.01	1
ZIC4	3	complement(147386048..147406893)	0.34	1.69	-3.22	0.000739	0.05	1
MBOAT1	6	complement(20099684..20212464)	0.22	1.69	-3.22	0.000731	0.05	1
HEG1	3	complement(124965710..125055958)	1.4	1.68	-3.21	3.16e-09	2.22e-06	8.5e-05
PTGS1	9	122369906..122395703	0.2	1.66	-3.16	0.000223	0.02	1
CORIN	4	complement(47593998..47838106)	1.03	1.65	-3.14	1.43e-06	0.000347	0.04
CFAP126	1	complement(161364731..161367883)	12.99	1.64	-3.12	1.9e-07	6.77e-05	0.00511
ADAMTS16	5	5140330..5320304	0.39	1.63	-3.09	6e-05	0.00731	1
PTRF	17	complement(42402449..42423320)	1.75	1.62	-3.08	5.29e-07	0.000169	0.01
COL12A1	6	complement(75084326..75206262)	0.44	1.58	-2.99	0.000124	0.01	1
UPK3BL	7	complement(102637025..102642791)	2.88	1.58	-2.99	5.67e-05	0.0071	1
COLEC12	18	complement(319355..500729)	1.59	1.57	-2.97	2.35e-06	0.000523	0.06
F5	1	complement(169511954..169586632)	1.55	1.55	-2.93	2.09e-05	0.00319	0.56
CMTM8	3	32238679..32370325	2.13	1.54	-2.91	9.58e-05	0.01	1
FREM2	13	38687036..38887131	0.57	1.54	-2.9	1.4e-09	1.34e-06	3.75e-05
THBS1	15	39581079..39598918	1.46	1.54	-2.9	9.73e-05	0.01	1
TMEM63A	1	complement(225840556..225882720)	1.46	1.53	-2.9	8.09e-08	3.55e-05	0.00217
TEKT1	17	complement(6799981..6831741)	1.6	1.53	-2.89	0.000115	0.01	1
AHNAK	11	complement(62433542..62546860)	2.43	1.52	-2.86	6.76e-11	8.52e-08	1.82e-06
CFAP54	12	96489566..96875555	0.2	1.5	-2.84	4.04e-05	0.00549	1
LOX	5	complement(122063195..122078501)	2.53	1.47	-2.76	2.84e-08	1.45e-05	0.000763
ZNF474	5	122129513..122153571	1.35	1.47	-2.78	0.000527	0.04	1
COL5A1	9	134641790..134844843	1.28	1.47	-2.77	8.73e-09	5.68e-06	0.000235
RN7SL1	14	49586580..49586878	25.09	1.46	-2.76	9.26e-06	0.00163	0.25
IRX5	16	54931199..54934485	2.41	1.45	-2.73	2.39e-05	0.00355	0.64
GFAP	17	complement(44905626..44915552)	1.77	1.44	-2.71	6.79e-05	0.00802	1
ABCA8	17	complement(68867285..68955426)	1.11	1.44	-2.71	9.23e-07	0.000256	0.02
EFCC1	3	129001604..129040742	2.15	1.42	-2.68	3.06e-05	0.00435	0.82
LTBP1	2	32947129..33399509	2.07	1.4	-2.63	9.48e-07	0.000256	0.03
STON1	2	48530169..48598515	4.07	1.38	-2.61	4.54e-10	4.77e-07	1.22e-05
PCDHGB1	5	141350261..141512979	0.5	1.36	-2.56	0.000282	0.02	1
COL21A1	6	complement(56056590..56394128)	0.85	1.35	-2.55	9.59e-05	0.01	1
WWTR1	3	complement(149517235..149724783)	3.89	1.34	-2.53	1.97e-09	1.78e-06	5.31e-05
LPAR4	X	78747658..78758714	1.6	1.34	-2.53	8.09e-07	0.000231	0.02
OLFML2A	9	124777158..124814891	1.41	1.33	-2.52	1.01e-06	0.000262	0.03
RN7SL2	14	complement(49862551..49862849)	36.66	1.33	-2.51	0.00026	0.02	1
LOXL2	8	complement(23296897..23404209)	1.27	1.32	-2.49	0.000367	0.03	1
IRX6	16	55323962..55330760	1.15	1.32	-2.51	0.00063	0.04	1
FZD2	17	44557444..44561262	2.45	1.32	-2.5	1.23e-05	0.00211	0.33
KDELR3	22	38468062..38483447	1.33	1.32	-2.5	0.000627	0.04	1
LRP4	11	complement(46854715..46918622)	1.97	1.29	-2.44	6.52e-06	0.00121	0.18
PROM1	4	complement(15968226..16084100)	0.59	1.25	-2.39	0.000298	0.02	1
MYOF	10	complement(93306429..93482504)	1.47	1.22	-2.33	0.000163	0.02	1
FAM111A	11	59142746..59155039	0.69	1.22	-2.33	0.000371	0.03	1
PLP1	X	103776506..103792619	18.76	1.2	-2.3	3.37e-08	1.68e-05	0.000907
EFEMP1	2	complement(55865962..55924163)	5.72	1.18	-2.26	1.47e-07	5.8e-05	0.00396
GPC3	X	complement(133535745..133985646)	12.39	1.17	-2.25	0.00027	0.02	1
PAMR1	11	complement(35431827..35530300)	1.38	1.16	-2.24	0.000378	0.03	1
NDNF	4	complement(121035627..121072518)	4.89	1.15	-2.22	1.23e-06	0.000301	0.03
SPON1	11	13962637..14268133	98.96	1.15	-2.22	2.92e-09	2.2e-06	7.84e-05
FOXA2	20	complement(22581004..22585463)	2.06	1.15	-2.22	0.000659	0.04	1
CD44	11	35138870..35232402	2.81	1.14	-2.21	1.55e-07	5.85e-05	0.00416
IRX3	16	complement(54283300..54286772)	2.26	1.14	-2.21	0.000566	0.04	1
COL4A6	X	complement(108155607..108439497)	3.84	1.14	-2.21	5.2e-07	0.000169	0.01
NFATC4	14	24366911..24379604	1.48	1.13	-2.19	0.000128	0.01	1
SELENBP1	1	complement(151364302..151372734)	4.38	1.12	-2.17	0.000358	0.03	1
BCL11A	2	complement(60451167..60553498)	1.01	1.12	-2.18	0.00013	0.01	1
RASSF10	11	13009423..13012106	2.03	1.12	-2.17	0.000151	0.01	1
EFS	14	complement(23356400..23365633)	1.89	1.12	-2.18	0.000166	0.02	1
SLIT2	4	20251905..20620561	17.38	1.11	-2.16	1.59e-07	5.89e-05	0.00427
LMX1B	9	126614443..126701032	2.42	1.11	-2.16	1.06e-06	0.00027	0.03
ADGRV1	5	90558681..91164226	2.79	1.09	-2.13	4.16e-07	0.00014	0.01
GIPR	19	45668187..45683724	1.28	1.09	-2.13	0.000796	0.05	1
PCDHGB7	5	141417647..141512981	1.96	1.08	-2.11	0.000151	0.01	1
EGFR	7	55019032..55207338	1.39	1.08	-2.12	0.000509	0.04	1
ANXA1	9	73151731..73170393	4.49	1.08	-2.11	0.000213	0.02	1
LOC101928764	13	complement(21282692..21298091)	0.41	1.08	-2.12	0.000729	0.05	1
LINC00261	20	complement(22560553..22578642)	4.77	1.08	-2.11	0.000187	0.02	1
ADAMTSL1	9	17906574..18910950	0.46	1.07	-2.1	0.000194	0.02	1
TPH2	12	71938846..72032441	4.36	1.06	-2.08	0.000602	0.04	1
TGIF2	20	36573473..36593952	2.33	1.06	-2.08	0.000141	0.01	1
CD36	7	80602188..80679277	2.94	1.04	-2.06	8.39e-05	0.00955	1
C10orf105	10	complement(71711701..71737824)	0.9	1.04	-2.06	0.000606	0.04	1
ANXA2	15	complement(60347151..60398025)	6.67	1.04	-2.05	2.29e-06	0.00052	0.06
EFHD1	2	232606057..232682781	6.67	1.03	-2.04	2.81e-05	0.00409	0.76
CDK6	7	complement(92604921..92836627)	1.96	1.03	-2.04	5.81e-06	0.0011	0.16
LOC390937	19	complement(41907549..41928721)	9.17	-1.08	2.12	4.4e-06	0.000894	0.12
C10orf82	10	complement(116662211..116670305)	1.52	-1.13	2.19	0.000714	0.05	1
OSTN	3	191199060..191265601	0.42	-1.76	3.39	0.000505	0.04	1
LOC101928416	12	132329850..132331575	2.15	-1.98	3.95	0.000303	0.02	1
BAALC-AS2	8	complement(103132963..103141342)	0.99	-3.21	9.27	0.000646	0.04	1
EIF3CL	16	complement(28379581..28403885)	6.59	-3.71	13.05	1.27e-07	5.11e-05	0.00342
