## Supplemental Excel File 2 for "Reactive Oxygen Species Mediate Transcriptional Responses to Dopamine and Cocaine in Human Cerebral Organoids"

### Sheet: Acute_Chronic_Overlap
Gene lists for Figure 2D
		Acute and Chronic Dopamine DEG Overlap
	21	DCN
		SERPINE1
		ZIC1
		MYL9
		TFPI2
		SUSD2
		EBF2
		TGFBI
		TPM2
		CKM
		LAPTM5
		PAX5
		MPEG1
		IL1R1
		PROCR
		NNMT
		WISP1
		SPON2
		FN1
		FOXG1
		HSD11B1
		Acute Dopamine DEGs
	34	PAX7
		ITGA5
		HSPB6
		HOXB5
		HOXC10
		FCN1
		HOXB8
		HOXC13
		HOTAIR
		SULT1A3
		PAX2
		FZD10
		HCRT
		TIMP1
		HOXB9
		HOXA10
		GBX2
		POU4F1
		HOXB6
		HOXC11
		TFAP2B
		TBC1D3K
		TFAP2D
		ATP10B
		MAB21L1
		EBF3
		MYH1
		HOXA5
		HOXA9
		TFAP2A
		EBF1
		LOC105377208
		HOXA11
		HOXC4
		Chronic Dopamine DEGs
	193	BHLHE22
		FOXA2
		FSTL1
		MMRN1
		COL4A6
		ATP2A1
		CD44
		NEUROD1
		ANXA2
		OLFML2A
		INSRR
		COL24A1
		RSPO3
		COL5A1
		FLI1
		CAPN6
		FAM111A
		FREM1
		ABCA8
		PTGS1
		ACTN3
		DTX3L
		EIF3CL
		ENG
		COL3A1
		MBOAT1
		CMTM8
		TRABD2A
		FZD2
		CYBA
		SRGN
		PITX2
		ARMC3
		LOC101928416
		TPH2
		CD36
		C10orf82
		OAS3
		CDK6
		PAMR1
		ANXA1
		SLIT2
		ITGB2
		TM4SF1
		CTSS
		PLP1
		NCF2
		EFHD1
		MYOF
		RIMBP3C
		OSTN
		ITIH5
		TGFBR2
		PTRF
		NPR1
		LOX
		TNNC2
		EN1
		ECM2
		PECAM1
		ADAMTS16
		WWTR1
		ANKUB1
		ADGRV1
		ZIC3
		CXCR2
		FGR
		IFITM3
		BNC2
		UPK3BL
		SPON1
		COL21A1
		EFCC1
		THBS1
		CAV1
		RHOH
		RN7SL1
		FERD3L
		TNFRSF1B
		F13A1
		MYO1F
		LOC101928764
		LMX1A
		LTBP1
		TTC6
		WDR38
		SERPINF2
		VWA3A
		IRX6
		TTR
		CFAP52
		KCNMB1
		VSX2
		TBX3
		KDELR3
		F5
		CORIN
		LYZ
		PCDHGB7
		IRX5
		OLFML3
		LYN
		ADAMTSL1
		LPAR4
		LCP1
		TGM2
		CFLAR
		TWIST1
		NFATC4
		PAPSS2
		GPC3
		S100A4
		COL1A2
		FREM2
		SCGN
		MAP3K19
		COL6A3
		LOXL2
		ADAMTS17
		RASSF10
		HEG1
		SELENBP1
		RAX
		NEUROG2
		ZIC2
		PCDHGB1
		COL1A1
		RAC2
		NPIPA7
		POSTN
		LOC390937
		SERPINA1
		TYMP
		WNT5A
		SPAG6
		VAX1
		TRABD2B
		FAM81B
		RN7SL2
		TEKT1
		COL8A1
		ANPEP
		PROM1
		LTBR
		SHISA3
		YAP1
		C10orf105
		VWA3B
		COLEC12
		PLAT
		SELL
		LMX1B
		LRP4
		CYP1B1
		WNT8B
		COL12A1
		FGF7
		LINC00261
		CFAP126
		EGFR
		GIPR
		EN2
		FOXJ1
		DMRTA2
		STON1
		AHNAK
		TGIF2
		NDNF
		HBB
		ZIC4
		ITGAX
		CHST9
		TMEM63A
		RSPO2
		HBA2
		EFEMP1
		ZNF474
		CFAP45
		IRX3
		EFS
		HCLS1
		CFAP54
		S100A9
		FAM216B
		ADGRG6
		PRRX1
		PTPRC
		FOXA1
		BAALC-AS2
		BCL11A
		HBA1
		IFITM2
		GFAP

### Sheet: Cocaine_Dopamine_Overlap
Gene lists for Figure 4F
		Dopamine and Cocaine DEG Overlap
	27	WFIKKN2
		GDF15
		TTR
		HOXB9
		GPNMB
		HSPA6
		A2M
		CDC27P9
		SOD3
		CRYAB
		PVT1
		HIST1H1C
		SLC13A4
		GALNT5
		LOC105374425
		RBM47
		LOC101927057
		CALCR
		IGFBP7
		CA2
		FOLR1
		CLIC6
		CYP1B1
		SLC47A2
		KCNJ13
		ABCA4
		SLC39A12
		Dopamine DEGs
	37	MYZAP
		HOXB5
		LOC105373359
		PCDHA10
		HOXB8
		LOC102725065
		BIVM-ERCC5
		MS4A1
		HSPE1-MOB4
		MYCT1
		ADM
		GPRC5A
		TSNAX-DISC1
		FOSB
		HOXC8
		OLIG1
		LINC00473
		XIST
		BIRC7
		NKX2-2
		CD74
		HLA-DRA
		DLX1
		HOXB7
		LINC00958
		HOXA7
		OLIG2
		NKX2-1
		PAX5
		HOXB6
		LOC105372720
		CNPY1
		TNFRSF10D
		TBC1D3
		EVX2
		EN2
		TMPRSS15
		Cocaine DEGs
	204	PRND
		MT1G
		COBLL1
		ANXA2
		IRF4
		AURKB
		ZNF625-ZNF20
		PGM5-AS1
		CCDC109B
		LOC401176
		PSTPIP1
		LINC00463
		BLNK
		VIT
		COL3A1
		NEUROG1
		LOC102723540
		LEF1
		DOCK5
		WNT1
		RHOD
		KRT14
		HSPA7
		HMGCS2
		C1orf53
		MT1F
		ID3
		LOC101927262
		LOC107985879
		FOXP2
		MYOF
		TMEM155
		COL23A1
		EDAR
		CDCA2
		MYL9
		LOC440982
		KCNE1
		FLJ12825
		HTR4
		DSP
		HCRTR1
		LOC107985140
		ZIC5
		FAM101A
		ASPM
		CCDC190
		SLCO1B3
		LSR
		PMEL
		MUSK
		HMMR
		KLHDC7A
		NAPA-AS1
		PLEK
		LOC107984662
		ANXA8
		SERPINF1
		LOC105370169
		SCUBE2
		HOXA10
		ERMN
		OLFML3
		AKR1B10
		MS4A8
		TYRP1
		LCP1
		RSPO1
		GRP
		SH3TC2
		CA4
		CAPG
		IGF2
		ZIC2
		RARRES2
		LOC105374120
		SFTPD
		GLUD2
		ZNF890P
		ISL1
		TRABD2B
		HTR2C
		LOC642366
		CLDN3
		H19
		LOC105378132
		UBE2C
		KRT5
		LOC90246
		UBE2Q2L
		FAM46C
		VWF
		LOC105371217
		HOXD10
		ROR2
		TMEM72
		SLC16A12
		DOCK8
		LOC105373105_1
		HOXC9
		TTC39A
		LOC105376536
		KRT6C
		LOC100130502
		KIAA1211L
		LOC103344931
		KITLG
		BMP4
		F2RL1
		CASC5
		LOC105373944
		FREM3
		LOC100505588
		OLIG3
		WIF1
		LOC105371419
		LINC01376
		HOXD9
		HTR6
		LOC105378525
		GBP1
		EPAS1
		CASP7
		CERS6-AS1
		PTHLH
		HOXC10
		CASQ2
		SNHG18
		PRKG2
		ID1
		TRPM1
		COL2A1
		LOC107986762
		GATA2-AS1
		KRT16
		SLC6A20
		TRPV4
		TLR6
		LOC105371175
		TOP2A
		NR5A2
		GRM5-AS1
		ZIC3
		GEM
		SERPINA3
		IGFBPL1
		RHOH
		LHX2
		SPTLC3
		LMX1A
		BMS1P21
		PLBD1
		FMO1
		LOC105371750
		CCNE2
		STON1-GTF2A1L
		GBX2
		SIX3-AS1
		BGN
		HDC
		HIST1H2AI
		SLITRK6
		TWIST1
		MAL
		LHX9
		KRT6A
		CP
		PDZRN4
		IL1R1
		RASGRP3
		MTNR1A
		AKNAD1
		TBX19
		NEUROG2
		PVRIG2P
		PROCR
		ELL3
		KIF18A
		CFTR
		COLEC12
		HOXA9
		ST14
		LOC107984512
		ITM2A
		RAD51L3-RFFL
		ZIC4
		NEUROD4
		MSX2
		EMX1
		KRT17
		LOC101928156
		EYA2
		RDM1
		LOC105375897
		LOC728755
		KRT7
		EFS
		LOC107987078
		LOC105371231
		PRRX1
		PTPRC
		DLX6
		LINC00951
		AQP1
