## Supplemental Excel File 3 for "Reactive Oxygen Species Mediate Transcriptional Responses to Dopamine and Cocaine in Human Cerebral Organoids"

### Sheet: Introduction
Supplemental Excel File 3
	Differential gene expression lists relative to figure 3 from H9 organoids exposed to chronic doses of dopamine either with or without an ROS inhibitor.
	Differential gene expression performed relative to vehicle controls with or without an ROS inhibitor.

### Sheet: Dopamine
Name	Chromosome	Region	Max group mean	Log₂ fold change	Fold change	P-value	FDR p-value	Bonferroni
CDC27P9	21	complement(8239234..8243081)	0.75	4.88	29.4	7.4e-09	4.47e-06	0.000216
PAX5	9	complement(36833274..37035949)	2	3.05	8.31	5.08e-07	0.000117	0.01
EN2	7	155458129..155464831	1.9	2.8	6.95	3.56e-06	0.000567	0.1
ABCA4	1	complement(93992837..94121149)	0.28	2.57	5.94	6.6e-07	0.000138	0.02
LINC00473	6	complement(165924048..165988039)	0.34	2.39	5.23	4.27e-07	0.000104	0.01
LOC101927057	17	complement(31272011..31273648)	0.47	2.37	5.17	0.000808	0.03	1
TTR	18	31591767..31599024	42.5	2.37	5.19	4.44e-06	0.000665	0.13
HSPA6	1	161524540..161526897	3.25	2.3	4.91	1.44e-26	2.53e-22	4.21e-22
PCDHA10	5	140855883..141012344	0.72	2.18	4.52	5.25e-05	0.00418	1
BIRC7	20	63235883..63240507	0.43	2.17	4.49	1.77e-05	0.0018	0.52
TSNAX-DISC1	1	231528653..232041272	0.11	2.08	4.23	1.74e-05	0.0018	0.51
GALNT5	2	157257548..157318491	0.22	1.87	3.67	3.46e-05	0.00303	1
GDF15	19	18386158..18389176	3.62	1.85	3.6	1.64e-13	2.61e-10	4.79e-09
LOC105373359	2	complement(1308620..1314449)	0.48	1.82	3.52	2e-06	0.000357	0.06
EVX2	2	complement(176080107..176083962)	0.41	1.82	3.54	0.000974	0.03	1
CRYAB	11	complement(111908620..111913213)	3.98	1.81	3.5	1.89e-20	1.65e-16	5.51e-16
CLIC6	21	34668953..34718227	1.08	1.76	3.4	2.4e-07	6.27e-05	0.007
CNPY1	7	complement(155501258..155533844)	1.09	1.67	3.18	0.000143	0.00902	1
GPNMB	7	23246206..23275110	0.62	1.61	3.05	8.67e-05	0.00606	1
LINC00958	11	complement(12979534..12989548)	0.34	1.61	3.06	0.00114	0.04	1
KCNJ13	2	complement(232765802..232776565)	0.5	1.58	2.99	0.000165	0.00988	1
SOD3	4	24795463..24800845	0.77	1.58	3	0.00117	0.04	1
FOLR1	11	72189558..72196323	1.95	1.54	2.9	0.00023	0.01	1
FOSB	19	45467995..45475179	0.45	1.48	2.79	3.76e-06	0.000593	0.11
HIST1H1C	6	complement(26055740..26056471)	11.64	1.43	2.69	1.32e-13	2.31e-10	3.84e-09
SLC39A12	10	17951839..18043292	0.74	1.43	2.69	2.36e-05	0.00221	0.69
GPRC5A	12	12891022..12913666	0.33	1.43	2.69	4.56e-05	0.00381	1
LOC105374425	4	41748293..41855261	0.15	1.42	2.68	0.000487	0.02	1
ADM	11	10304980..10307402	5.82	1.38	2.59	1.7e-14	5.96e-11	4.96e-10
TMPRSS15	21	complement(18269107..18403806)	0.16	1.36	2.56	0.00139	0.04	1
SLC13A4	7	complement(135681237..135728204)	1.31	1.34	2.54	0.00128	0.04	1
RBM47	4	complement(40423255..40630911)	0.23	1.33	2.51	0.000239	0.01	1
A2M	12	complement(9067708..9115962)	0.21	1.27	2.41	0.00063	0.03	1
LOC102725065	21	44207661..44210115	0.28	1.27	2.41	0.0015	0.05	1
CYP1B1	2	complement(38067603..38076181)	8.38	1.23	2.35	0.000465	0.02	1
IGFBP7	4	complement(57031071..57110385)	7.7	1.2	2.3	3.28e-05	0.0029	0.96
HSPE1-MOB4	2	197499997..197553699	0.3	1.17	2.25	0.000854	0.03	1
WFIKKN2	17	50834650..50842353	0.37	1.16	2.23	0.0012	0.04	1
PVT1	8	127794533..128101253	0.67	1.12	2.17	0.000832	0.03	1
CA2	8	85463902..85481492	6.01	1.08	2.11	4.22e-05	0.00359	1
TNFRSF10D	8	complement(23135588..23164030)	1.48	1.07	2.1	2.3e-08	9.6e-06	0.000672
MYCT1	6	152697895..152747171	0.3	1.03	2.04	0.000538	0.02	1
DLX1	2	172085480..172089674	15.64	-1.09	-2.13	8.29e-09	4.69e-06	0.000242
CD74	5	complement(150401637..150412936)	2.11	-1.11	-2.16	2.11e-05	0.00207	0.62
OLIG2	21	33025908..33029196	4.95	-1.11	-2.16	8.57e-07	0.000173	0.03
NKX2-2	20	complement(21511010..21514026)	8.4	-1.12	-2.18	4.89e-10	4.29e-07	1.43e-05
BIVM-ERCC5	13	102807146..102876001	0.81	-1.14	-2.21	8.68e-05	0.00606	1
SLC47A2	17	complement(19678313..19718979)	0.29	-1.15	-2.22	0.000624	0.03	1
XIST	X	complement(73820651..73852753)	0.06	-1.16	-2.24	0.00101	0.04	1
HLA-DRA	6	32439842..32445046	1.45	-1.25	-2.37	3.14e-05	0.0028	0.92
OLIG1	21	33070144..33072422	1.8	-1.34	-2.53	2.1e-08	9.45e-06	0.000614
LOC105372720	20	63447024..63450898	0.27	-1.35	-2.55	0.00105	0.04	1
MS4A1	11	60455809..60470752	0.3	-1.43	-2.7	0.000371	0.02	1
MYZAP	15	57591904..57685364	0.25	-1.55	-2.92	0.000504	0.02	1
TBC1D3	17	complement(38181476..38192555)	0.36	-1.63	-3.09	0.000597	0.03	1
CALCR	7	complement(93424487..93574730)	0.23	-1.7	-3.26	2.23e-05	0.00213	0.65
HOXA7	7	complement(27153716..27156677)	1.7	-2.16	-4.46	0.000184	0.01	1
HOXB9	17	complement(48621156..48626473)	1.25	-2.76	-6.75	0.000335	0.02	1
NKX2-1	14	complement(36516397..36520225)	0.33	-3.05	-8.31	1.41e-07	4.12e-05	0.00412
HOXB7	17	complement(48607232..48611021)	2.54	-3.14	-8.83	5.93e-06	0.000837	0.17
HOXC8	12	54009106..54012763	0.54	-3.22	-9.32	0.000155	0.0095	1
HOXB6	17	complement(48595736..48604992)	2.14	-3.37	-10.35	7.65e-06	0.00102	0.22
HOXB5	17	complement(48591257..48593741)	1.69	-3.51	-11.43	6.39e-07	0.000136	0.02
HOXB8	17	complement(48612346..48622853)	1.63	-3.71	-13.11	1.12e-07	3.44e-05	0.00326

### Sheet: Dopamine +ROS Inhibitor
Name	Chromosome	Region	Max group mean	Log₂ fold change	Fold change	P-value	FDR p-value	Bonferroni
LOC105371217	1	144814174..144818136	1.15	-6.84	-114.49	2.62e-06	0.00989	0.08
LOC105373359	2	complement(1308620..1314449)	0.4	1.95	3.85	1.98e-05	0.05	0.58
CERS6-AS1	2	complement(168771951..168786429)	1.43	5.37	41.31	2.13e-05	0.05	0.62
MLANA	9	5890909..5909822	0.68	4.66	25.24	9.21e-06	0.03	0.27
TYRP1	9	12693385..12710266	2.39	3.95	15.42	1.1e-06	0.00484	0.03
ARL2-SNX15	11	65014113..65040572	0.76	3.04	8.2	5.13e-11	6.77e-07	1.5e-06
CRYAB	11	complement(111908620..111913213)	4.26	1.59	3.02	1.11e-05	0.03	0.32
PMEL	12	complement(55954105..55966712)	2.78	4.34	20.29	1.61e-08	0.000106	0.000468
BIRC7	20	63235883..63240507	0.64	2.45	5.46	8.32e-08	0.000439	0.00243
LOC102724701	21	complement(6228966..6670713)	0.98	1.17	2.25	2.73e-09	2.41e-05	7.98e-05
LOC102723360	21	complement(7669397..7692201)	0.84	2.12	4.34	1.27e-12	3.35e-08	3.7e-08
CBR1	21	36069924..36073177	0.46	2.39	5.23	2.19e-05	0.05	0.64

### Sheet: Control +ROS Inhibitor
Name	Chromosome	Region	Max group mean	Log₂ fold change	Fold change	P-value	FDR p-value	Bonferroni
TRABD2B	1	complement(47760528..47997367)	0.11	2.85	7.22	2.13e-05	0.03	0.61
ABCA4	1	complement(93992837..94121149)	0.34	2.82	7.08	7.91e-06	0.02	0.22
HOXA9	7	complement(27162438..27165530)	0.48	4.99	31.78	8.8e-06	0.02	0.25
CA2	8	85463902..85481492	7.01	1.29	2.45	1.44e-05	0.02	0.41
SLC16A12	10	complement(89430294..89536028)	0.26	2.53	5.77	4.04e-06	0.01	0.11
MT1G	16	complement(56666735..56668065)	3.6	6.06	66.52	1.83e-07	0.00119	0.00518
TTR	18	31591767..31599024	62.1	2.91	7.52	1.27e-05	0.02	0.36
P2RY11	19	10111521..10115389	0.68	2.22	4.67	2.39e-06	0.0083	0.07
LOC102723360	21	complement(7669397..7692201)	0.57	-1.58	-2.98	1.87e-07	0.00119	0.0053
CDC27P9	21	complement(8239234..8243081)	1	5.27	38.55	2.14e-14	4.46e-10	6.08e-10
CLIC6	21	34668953..34718227	1.52	2.25	4.74	3.39e-05	0.04	0.96
TCEAL5	X	complement(103273690..103276869)	2.53	1.27	2.41	2.65e-05	0.04	0.75
