## Supplemental Excel File 4 for "Reactive Oxygen Species Mediate Transcriptional Responses to Dopamine and Cocaine in Human Cerebral Organoids"

### Sheet: Sheet1
Supplemental Excel File 3
	Differential gene expression lists relative to figure 3 from H9 organoids exposed to chronic doses of cocaine either with or without an ROS inhibitor.
	Differential gene expression performed relative to vehicle controls with or without an ROS inhibitor.

### Sheet: Cocaine
Name	Chromosome	Region	Max group mean	Log₂ fold change	Fold change	P-value	FDR p-value	Bonferroni
CERS6-AS1	2	complement(168771951..168786429)	1.24	10.05	1061.77	7.69e-05	0.00212	1
HOXD10	2	176116764..176119942	0.41	7.75	215.35	0.00186	0.02	1
HOXA9	7	complement(27162438..27165530)	3.19	7.75	215.47	7.06e-12	5.38e-09	2.06e-07
MT1G	16	complement(56666735..56668065)	3.07	5.84	57.41	2.21e-08	3.16e-06	0.000644
HOXC10	12	53985162..53990279	2.22	4.65	25.1	8.25e-07	5.72e-05	0.02
HOXA10	7	complement(27170591..27180261)	0.78	4.6	24.18	2.05e-07	1.84e-05	0.00597
GRM5-AS1	11	88504576..88524054	0.73	4.58	23.88	0.000343	0.00677	1
HMGCS2	1	complement(119747996..119769125)	0.1	4.39	20.97	0.000754	0.01	1
LOC107984512	12	complement(54005201..54008751)	0.38	4.05	16.54	0.000123	0.00305	1
CDC27P9	21	complement(8239234..8243081)	0.41	4	16.01	2.36e-06	0.000132	0.07
TTR	18	31591767..31599024	101.31	3.63	12.35	2.35e-12	2.18e-09	6.85e-08
ABCA4	1	complement(93992837..94121149)	0.59	3.61	12.22	1.95e-12	1.89e-09	5.69e-08
TRPM1	15	complement(31001061..31161273)	0.04	3.56	11.76	0.00296	0.03	1
HIST1H2AI	6	27808199..27808667	0.5	3.45	10.95	0.0026	0.03	1
HSPA7	1	161606059..161608551	0.09	3.43	10.79	0.000815	0.01	1
SERPINA3	14	94612377..94624053	0.13	3.3	9.83	0.00291	0.03	1
LOC101927057	17	complement(31272011..31273648)	0.9	3.3	9.82	2.02e-06	0.000114	0.06
LOC107987078	9	70832338..70843051	0.03	3.24	9.42	0.00392	0.04	1
PLBD1	12	complement(14503663..14567857)	0.23	3.18	9.09	3.2e-05	0.00107	0.93
GRP	18	59219188..59230774	0.4	3.16	8.97	0.000464	0.0085	1
FLJ12825	12	54058254..54122234	0.23	3.14	8.82	0.000125	0.00308	1
HOXB9	17	complement(48621156..48626473)	10.66	3.08	8.47	3.47e-05	0.00113	1
VIT	2	36696685..36814794	0.21	3.02	8.1	9.52e-07	6.33e-05	0.03
CFTR	7	117478367..117668665	0.06	2.95	7.72	0.00112	0.02	1
LOC105373105_1	X	1732484..1744606	0.13	2.93	7.6	0.00178	0.02	1
SLC6A20	3	complement(45755449..45796553)	0.22	2.78	6.86	1.27e-06	7.94e-05	0.04
GBP1	1	complement(89052304..89065360)	0.11	2.76	6.78	0.00155	0.02	1
KRT6C	12	complement(52468516..52473785)	0.09	2.73	6.62	0.0035	0.04	1
STON1-GTF2A1L	2	48529925..48776517	0.11	2.71	6.54	0.000514	0.00926	1
CLIC6	21	34668953..34718227	2.04	2.68	6.4	3.18e-15	8.73e-12	9.28e-11
HOXC9	12	54000093..54003337	1.73	2.66	6.31	0.00106	0.02	1
RHOD	11	67056818..67072017	0.32	2.65	6.27	0.000132	0.00323	1
SOD3	4	24795463..24800845	1.61	2.64	6.24	3.98e-08	4.85e-06	0.00116
LINC00463	13	complement(25172824..25180001)	0.23	2.63	6.19	0.00481	0.05	1
KCNJ13	2	complement(232765802..232776565)	1.02	2.59	6.02	3.92e-10	1.31e-07	1.14e-05
FOLR1	11	72189558..72196323	3.82	2.51	5.68	1.31e-09	3.15e-07	3.83e-05
GALNT5	2	157257548..157318491	0.33	2.47	5.56	3.94e-08	4.83e-06	0.00115
LOC105378132	6	complement(167688546..167696295)	0.8	2.47	5.53	0.00288	0.03	1
HOXD9	2	176122685..176124917	0.43	2.45	5.47	0.00266	0.03	1
SLC16A12	10	complement(89430294..89536028)	0.23	2.4	5.27	6.6e-08	7.34e-06	0.00193
FAM101A	12	124289164..124316024	0.14	2.33	5.01	0.00483	0.05	1
SLC13A4	7	complement(135681237..135728204)	2.49	2.27	4.81	4.95e-08	5.84e-06	0.00145
IGFBP7	4	complement(57031071..57110385)	15.57	2.22	4.65	1.32e-14	2.76e-11	3.85e-10
RBM47	4	complement(40423255..40630911)	0.41	2.17	4.51	1.14e-09	2.83e-07	3.33e-05
KLHDC7A	1	18480930..18485999	0.09	2.12	4.33	0.000479	0.00873	1
RHOH	4	40191011..40244764	0.1	2.12	4.36	0.00327	0.04	1
FMO1	1	171248471..171285978	0.25	2.1	4.27	0.000177	0.00406	1
AKNAD1	1	complement(108815898..108858242)	0.24	2.09	4.27	0.000109	0.0028	1
SLC39A12	10	17951839..18043292	1.17	2.08	4.23	4.74e-10	1.47e-07	1.38e-05
KRT6A	12	complement(52487174..52493397)	0.19	2.07	4.21	0.000605	0.01	1
PSTPIP1	15	76994680..77037475	0.22	2.07	4.2	0.000147	0.00353	1
TWIST1	7	complement(19113047..19117672)	0.19	2.06	4.16	0.00154	0.02	1
TRPV4	12	complement(109783087..109833407)	0.06	2.05	4.15	0.000786	0.01	1
HSPA6	1	161524540..161526897	2.73	2.04	4.12	5.33e-21	5.69e-17	1.55e-16
TMEM155	4	complement(121758930..121765400)	0.19	2.03	4.1	0.000699	0.01	1
LOC103344931	10	112823496..112827732	0.41	2.03	4.09	0.00367	0.04	1
DSP	6	7541575..7586717	0.19	1.97	3.93	3.06e-06	0.000163	0.09
KRT16	17	complement(41609778..41612827)	0.32	1.96	3.89	0.000123	0.00305	1
SLCO1B3	12	20810704..20916911	0.16	1.94	3.85	0.00159	0.02	1
WFIKKN2	17	50834650..50842353	0.64	1.94	3.83	3.77e-08	4.66e-06	0.0011
CP	3	complement(149162410..149222050)	0.1	1.88	3.67	0.00174	0.02	1
TLR6	4	complement(38822897..38857767)	0.04	1.88	3.68	0.00281	0.03	1
RAD51L3-RFFL	17	complement(35009112..35121522)	0.29	1.88	3.69	1.63e-05	0.000616	0.47
ANXA8	10	complement(47467993..47991879)	0.23	1.87	3.65	1.35e-05	0.000533	0.39
ST14	11	130159787..130210362	0.13	1.87	3.65	0.00041	0.00771	1
MS4A8	11	60699574..60715811	0.35	1.86	3.63	0.000328	0.00653	1
GPNMB	7	23246206..23275110	0.73	1.85	3.6	6.27e-06	0.000289	0.18
PMEL	12	complement(55954105..55966712)	0.58	1.8	3.48	4.03e-05	0.00129	1
TMEM72	10	44911307..44937010	0.15	1.76	3.38	0.00189	0.02	1
NEUROG2	4	complement(112513516..112516172)	27.47	1.75	3.35	9.88e-06	0.000418	0.29
KRT5	12	complement(52514575..52520459)	1.08	1.75	3.37	1.61e-06	9.65e-05	0.05
KRT17	17	complement(41619440..41624630)	0.55	1.75	3.35	9.62e-05	0.00252	1
EDAR	2	complement(108894471..108989372)	0.08	1.74	3.34	0.00416	0.04	1
TRABD2B	1	complement(47760528..47997367)	0.05	1.71	3.27	0.000388	0.00742	1
PRRX1	1	170662728..170739400	0.11	1.7	3.26	0.00142	0.02	1
VWF	12	complement(5948874..6124675)	0.04	1.7	3.24	0.00152	0.02	1
WNT1	12	48978453..48982613	0.78	1.7	3.26	0.000275	0.0057	1
MAL	2	95025655..95053992	0.68	1.69	3.23	3.56e-05	0.00115	1
DOCK8	9	211297..465260	0.07	1.69	3.22	0.00223	0.03	1
NEUROG1	5	complement(135534282..135535949)	1.91	1.68	3.2	7.09e-05	0.002	1
RARRES2	7	complement(150338318..150341685)	1.34	1.67	3.19	8.32e-05	0.00226	1
KCNE1	21	complement(34446688..34512275)	0.06	1.65	3.14	0.00504	0.05	1
TYRP1	9	12693385..12710266	0.45	1.64	3.13	0.000941	0.01	1
A2M	12	complement(9067708..9115962)	0.27	1.63	3.09	1.01e-05	0.000423	0.29
SPTLC3	20	13008979..13169103	0.16	1.63	3.1	5.77e-05	0.0017	1
H19	11	complement(1995176..2001466)	1.71	1.61	3.04	0.000847	0.01	1
IL1R1	2	102069638..102179874	0.17	1.59	3.01	0.000132	0.00323	1
COBLL1	2	complement(164680185..164842168)	0.54	1.58	2.99	3.92e-09	7.74e-07	0.000114
PROCR	20	35171937..35215989	0.28	1.58	2.98	0.00481	0.05	1
CASQ2	1	complement(115700003..115768805)	0.19	1.57	2.98	0.000798	0.01	1
PGM5-AS1	9	complement(68355164..68357866)	1.93	1.56	2.94	0.00217	0.03	1
CA2	8	85463902..85481492	8.16	1.52	2.86	7.39e-09	1.3e-06	0.000216
SNHG18	5	9546200..9550298	0.71	1.49	2.8	1.55e-05	0.000595	0.45
COL23A1	5	complement(178237616..178590555)	3.79	1.49	2.82	2.05e-07	1.84e-05	0.00599
MYL9	20	36541484..36549823	1.37	1.49	2.8	4.87e-05	0.0015	1
PTHLH	12	complement(27958084..27974187)	0.26	1.48	2.79	0.000236	0.00508	1
ZIC5	13	complement(99963021..99971924)	4.97	1.48	2.8	4.16e-12	3.29e-09	1.21e-07
HDC	15	complement(50241945..50266049)	0.19	1.48	2.78	0.00349	0.04	1
MT1F	16	56657943..56659303	1.01	1.48	2.79	0.00423	0.04	1
LOC100505588	9	complement(124006277..124009396)	0.69	1.47	2.77	2.1e-05	0.000764	0.61
ERMN	2	complement(157318613..157327713)	0.12	1.46	2.75	0.00174	0.02	1
ZIC2	13	99981772..99986765	30.02	1.46	2.76	2.46e-12	2.19e-09	7.17e-08
OLFML3	1	113979391..113982254	0.31	1.43	2.7	0.000223	0.00487	1
NR5A2	1	200027602..200177424	0.11	1.43	2.7	0.000535	0.00954	1
COLEC12	18	complement(319355..500729)	2.14	1.43	2.7	4.58e-07	3.55e-05	0.01
AQP1	7	30911800..30925516	1.29	1.42	2.67	7.14e-08	7.86e-06	0.00208
KRT14	17	complement(41582279..41586895)	0.78	1.42	2.68	0.000118	0.00297	1
LOC440982	3	147421327..147509910	1.26	1.41	2.66	0.000629	0.01	1
RASGRP3	2	33436348..33564731	0.15	1.4	2.64	0.00138	0.02	1
LOC105374425	4	41748293..41855261	0.14	1.39	2.61	0.000805	0.01	1
GEM	8	complement(94249249..94262345)	2.69	1.39	2.62	3.96e-10	1.31e-07	1.15e-05
ROR2	9	complement(91722596..91950206)	1.24	1.39	2.63	2.61e-09	5.57e-07	7.61e-05
COL2A1	12	complement(47972965..48006212)	0.54	1.39	2.61	5.12e-08	5.97e-06	0.00149
LOC105373944	2	complement(236161340..236164886)	0.78	1.38	2.6	0.000464	0.0085	1
GBX2	2	complement(236165236..236168009)	19.61	1.38	2.6	1.27e-07	1.26e-05	0.00369
BLNK	10	complement(96189171..96271576)	0.11	1.38	2.59	0.00386	0.04	1
GDF15	19	18386158..18389176	2.62	1.38	2.6	6.58e-08	7.34e-06	0.00192
GLUD2	X	121047608..121049942	0.27	1.37	2.59	0.00121	0.02	1
BMP4	14	complement(53949736..53956862)	0.38	1.35	2.55	0.00109	0.02	1
OLIG3	6	complement(137492199..137494394)	10.08	1.34	2.53	5.32e-06	0.000252	0.16
EYA2	20	46894624..47188844	3.71	1.33	2.52	3.52e-06	0.000182	0.1
BGN	X	153494889..153509554	0.32	1.33	2.51	0.000594	0.01	1
RDM1	17	complement(35918080..35931821)	0.23	1.31	2.48	0.00459	0.05	1
LSR	19	35248656..35267964	0.52	1.3	2.47	0.00102	0.02	1
CCDC190	1	complement(162851291..162868918)	0.18	1.28	2.43	0.00284	0.03	1
PTPRC	1	198638968..198757476	0.33	1.28	2.43	0.00161	0.02	1
LINC01376	2	complement(18986451..19026971)	0.3	1.28	2.43	0.00406	0.04	1
LOC105370169	13	39084557..39091690	0.49	1.28	2.43	0.00107	0.02	1
KRT7	12	52233170..52252667	0.78	1.27	2.41	7.28e-06	0.000325	0.21
NAPA-AS1	19	47484282..47501597	0.9	1.26	2.39	0.00283	0.03	1
CCNE2	8	complement(94880224..94896671)	0.82	1.25	2.38	4.35e-06	0.000215	0.13
LHX2	9	124011610..124033163	10.96	1.25	2.38	2.41e-07	2.08e-05	0.00702
IGF2	11	complement(2129112..2149603)	1.16	1.25	2.38	1.3e-08	2.14e-06	0.000381
NEUROD4	12	55019945..55030017	3.05	1.25	2.37	1.58e-08	2.42e-06	0.000461
LOC728755	14	complement(27315817..27673221)	0.17	1.25	2.39	0.00194	0.03	1
DOCK5	8	25184723..25415716	0.25	1.24	2.37	1.03e-06	6.7e-05	0.03
MYOF	10	complement(93306429..93482504)	0.91	1.23	2.34	4.06e-10	1.31e-07	1.18e-05
HTR2C	X	114584078..114910061	10.13	1.23	2.35	2.59e-09	5.57e-07	7.56e-05
AURKB	17	complement(8204731..8210768)	2.43	1.22	2.33	7.53e-07	5.31e-05	0.02
HMMR	5	163460511..163491945	1.73	1.2	2.3	1.84e-08	2.71e-06	0.000537
SLITRK6	13	complement(85792787..85799348)	4.49	1.2	2.3	0.000435	0.00813	1
CA4	17	60149941..60178118	0.17	1.2	2.29	0.0026	0.03	1
UBE2C	20	45812576..45816957	6.31	1.19	2.29	3.25e-08	4.15e-06	0.000947
C1orf53	1	197902552..197907367	1.41	1.18	2.27	0.00119	0.02	1
ZIC3	X	137566187..137577691	30.84	1.18	2.26	1.73e-11	9.97e-09	5.04e-07
CYP1B1	2	complement(38067603..38076181)	8.06	1.17	2.25	0.000873	0.01	1
LEF1	4	complement(108047545..108168956)	3.61	1.16	2.24	4.46e-10	1.4e-07	1.3e-05
WIF1	12	complement(65050624..65121566)	0.82	1.16	2.23	0.00375	0.04	1
LMX1A	1	complement(165201867..165356715)	1.49	1.15	2.22	1.95e-06	0.000112	0.06
KITLG	12	complement(88492793..88580473)	11.55	1.15	2.23	0.000572	0.01	1
IGFBPL1	9	complement(38406528..38424447)	125.09	1.14	2.2	1.75e-08	2.62e-06	0.000511
ID3	1	complement(23557930..23559794)	7.21	1.13	2.19	1.59e-07	1.51e-05	0.00463
MSX2	5	174724495..174730899	1.16	1.12	2.17	0.000833	0.01	1
ITM2A	X	complement(79360384..79367552)	1.37	1.12	2.18	0.000202	0.0045	1
PRKG2	4	complement(81086874..81217837)	0.43	1.11	2.17	0.000263	0.00555	1
FOXP2	7	114086310..114693772	9.79	1.11	2.16	5.41e-06	0.000255	0.16
SCUBE2	11	complement(9019500..9091603)	2.02	1.11	2.16	3.32e-05	0.00109	0.97
ELL3	15	complement(43772600..43777304)	0.75	1.11	2.16	0.000296	0.00605	1
COL3A1	2	188974373..189012746	1.58	1.1	2.15	0.000647	0.01	1
LOC101928156	2	216519134..216529581	1.24	1.1	2.14	0.00181	0.02	1
KIF18A	11	complement(28020616..28108199)	0.98	1.1	2.14	3.97e-05	0.00127	1
PRND	20	4721854..4728462	2.9	1.1	2.15	0.00358	0.04	1
CAPG	2	complement(85394748..85418467)	1.07	1.09	2.12	0.000124	0.00307	1
ZIC4	3	complement(147386048..147406893)	9.13	1.09	2.13	8.15e-12	5.73e-09	2.38e-07
F2RL1	5	76819008..76835315	0.76	1.09	2.12	0.000798	0.01	1
SH3TC2	5	complement(148982150..149063174)	0.04	1.08	2.12	0.00266	0.03	1
CRYAB	11	complement(111908620..111913213)	2.4	1.08	2.11	7.59e-08	8.14e-06	0.00221
FAM46C	1	117605982..117628389	0.25	1.07	2.11	0.00201	0.03	1
LHX9	1	197912505..197935476	14.16	1.07	2.1	3.23e-05	0.00107	0.94
CDCA2	8	25458569..25511308	0.56	1.07	2.1	2.86e-05	0.000977	0.83
CCDC109B	4	109560199..109688719	1.25	1.06	2.09	0.000269	0.00564	1
ASPM	1	complement(197084127..197146694)	2.33	1.05	2.07	1.11e-07	1.13e-05	0.00323
HIST1H1C	6	complement(26055740..26056471)	8.99	1.05	2.07	7.46e-08	8.06e-06	0.00218
PDZRN4	12	41188448..41574590	13.27	1.05	2.07	8.81e-07	6.01e-05	0.03
CASC5	15	40594012..40664342	1.22	1.05	2.06	5.47e-07	4.14e-05	0.02
TOP2A	17	complement(40388521..40417950)	15.72	1.05	2.06	7.39e-10	2.05e-07	2.16e-05
ID1	20	31605283..31606515	6.04	1.05	2.07	5.4e-05	0.00162	1
CLDN3	7	complement(73768997..73770270)	0.73	1.04	2.06	0.00188	0.02	1
SFTPD	10	complement(79937740..79982236)	0.55	1.04	2.06	0.00495	0.05	1
EPAS1	2	46297402..46386703	0.64	1.03	2.04	2.1e-05	0.000764	0.61
AKR1B10	7	134527592..134541414	1.43	1.03	2.04	1.48e-05	0.000574	0.43
SERPINF1	17	1761965..1777565	9.4	1.03	2.04	4.05e-07	3.24e-05	0.01
RSPO1	1	complement(37611350..37634923)	3.89	1.02	2.03	2.68e-06	0.000145	0.08
CASP7	10	113679162..113730909	0.99	1.02	2.03	0.000108	0.00278	1
EFS	14	complement(23356400..23365633)	9.79	1.02	2.02	6.02e-11	2.62e-08	1.76e-06
PVT1	8	127794533..128101253	0.63	1.01	2.01	0.00287	0.03	1
ANXA2	15	complement(60347151..60398025)	2.94	1.01	2.01	4.08e-06	0.000203	0.12
TBX19	1	168281040..168314426	0.52	1	2.01	0.000879	0.01	1
HTR6	1	19665287..19680966	0.4	-1.02	-2.03	0.00219	0.03	1
LOC642366	5	complement(51372736..51383332)	0.91	-1.02	-2.02	0.000111	0.00284	1
HCRTR1	1	31617700..31632518	0.34	-1.03	-2.04	0.0045	0.05	1
LOC105376536	11	8229883..8233985	0.56	-1.03	-2.04	0.00196	0.03	1
LOC105371175	1	143327631..143345131	0.98	-1.04	-2.06	0.000551	0.00977	1
DLX6	7	97005978..97011040	6.78	-1.05	-2.07	4.59e-07	3.55e-05	0.01
LOC105371419	16	complement(89846857..89854277)	0.23	-1.05	-2.07	0.00209	0.03	1
SIX3-AS1	2	complement(44940154..44941878)	3.86	-1.07	-2.1	5.86e-06	0.000273	0.17
FREM3	4	complement(143577407..143700675)	0.24	-1.08	-2.12	0.000254	0.0054	1
LOC401176	5	16181186..16187064	0.3	-1.08	-2.11	0.00184	0.02	1
UBE2Q2L	15	84171930..84186817	0.35	-1.08	-2.11	0.00413	0.04	1
LOC107984662	14	85527103..85529386	0.44	-1.1	-2.14	0.00287	0.03	1
MUSK	9	110668189..110806633	0.19	-1.12	-2.18	0.00107	0.02	1
LOC105378525	10	complement(122449053..122461386)	0.29	-1.12	-2.17	0.000779	0.01	1
ZNF625-ZNF20	19	complement(12131350..12156731)	0.4	-1.13	-2.19	0.00473	0.05	1
TTC39A	1	complement(51287258..51345116)	0.21	-1.14	-2.2	0.0013	0.02	1
LCP1	13	complement(46125923..46182324)	0.59	-1.14	-2.21	0.00305	0.04	1
CALCR	7	complement(93424487..93574730)	0.23	-1.17	-2.25	0.00229	0.03	1
LOC90246	3	128507835..128510595	0.52	-1.18	-2.26	0.00127	0.02	1
SLC47A2	17	complement(19678313..19718979)	0.29	-1.19	-2.29	0.000523	0.00938	1
LOC102723540	19	complement(34850669..34860576)	1.4	-1.21	-2.31	0.00327	0.04	1
KIAA1211L	2	complement(98793846..98936221)	0.07	-1.23	-2.34	0.00167	0.02	1
GATA2-AS1	3	128489203..128503207	0.43	-1.23	-2.35	0.000443	0.00822	1
LOC100130502	2	complement(44921080..44923619)	3.18	-1.24	-2.36	1.58e-08	2.42e-06	0.00046
ISL1	5	51383124..51394730	3.49	-1.24	-2.37	1.1e-06	7e-05	0.03
IRF4	6	391739..411443	0.18	-1.29	-2.45	0.00138	0.02	1
LOC107986762	7	complement(5606232..5619235)	0.28	-1.29	-2.45	0.00213	0.03	1
LOC105375897	8	complement(72516233..72533376)	0.29	-1.29	-2.44	0.00191	0.02	1
LOC105371231	1	complement(147069636..147073104)	0.32	-1.34	-2.53	0.00292	0.03	1
LINC00951	6	complement(40344345..40356006)	0.2	-1.35	-2.56	0.00207	0.03	1
HTR4	5	complement(148451032..148654527)	0.19	-1.39	-2.62	0.000483	0.00879	1
LOC107985879	2	complement(44929977..44935704)	3.38	-1.42	-2.68	6.29e-06	0.000289	0.18
MTNR1A	4	complement(186532994..186555567)	0.23	-1.44	-2.7	0.0027	0.03	1
LOC107985140	18	57034086..57049295	0.07	-1.45	-2.74	0.00321	0.04	1
PLEK	2	68365190..68397453	0.28	-1.5	-2.83	0.0027	0.03	1
LOC105371750	17	36722486..36773551	0.13	-1.51	-2.84	0.00023	0.00498	1
BMS1P21	10	79904898..79931801	0.36	-1.7	-3.24	0.00387	0.04	1
LOC101927262	2	286110..301451	0.08	-1.82	-3.52	0.00397	0.04	1
LOC105374120	3	complement(135107302..135125442)	0.13	-1.87	-3.65	0.00312	0.04	1
PVRIG2P	7	100352318..100353936	0.8	-1.87	-3.66	0.000405	0.00766	1
ZNF890P	7	complement(5121310..5144546)	0.18	-2.04	-4.12	0.00249	0.03	1
EMX1	2	72911147..72936691	0.05	-2.6	-6.06	6.51e-06	0.000297	0.19
LOC105371217	1	144814174..144818136	0.47	-7.58	-191.26	0.00423	0.04	1

### Sheet: Cocaine +ROS Inhibitor
Name	Chromosome	Region	Max group mean	Log₂ fold change	Fold change	P-value	FDR p-value	Bonferroni
LINC01541	18	complement(71519964..71578956)	0.33	6.32	80.08	9.83e-06	0.00431	0.29
NEUROG1	5	complement(135534282..135535949)	1.68	3.04	8.2	6.96e-09	2.93e-05	0.000203
NEUROG2	4	complement(112513516..112516172)	27.27	2.99	7.92	1.52e-18	3.21e-14	4.45e-14
SKOR2	18	complement(47206182..47249524)	1.15	2.82	7.05	4.82e-06	0.00282	0.14
LOC401134	4	complement(64914281..65004500)	0.39	2.78	6.88	0.000346	0.04	1
BNC1	15	complement(83255884..83284716)	0.08	2.59	6.01	0.000232	0.03	1
ARL2-SNX15	11	65014113..65040572	0.53	2.53	5.78	5.65e-08	0.000149	0.00165
LOC105371206	1	144153168..144170705	0.91	2.52	5.72	2.26e-07	0.000397	0.0066
SERF2-C15ORF63	15	43791976..43802589	0.27	2.49	5.63	0.000198	0.03	1
NR5A2	1	200027602..200177424	0.13	2.4	5.26	8.75e-05	0.02	1
AKNAD1	1	complement(108815898..108858242)	0.24	2.36	5.14	0.000293	0.04	1
LOC105373944	2	complement(236161340..236164886)	0.88	2.29	4.9	5.94e-05	0.01	1
PGM5-AS1	9	complement(68355164..68357866)	1.66	2.28	4.85	2.59e-06	0.00173	0.08
HSPA6	1	161524540..161526897	3.71	2.14	4.42	3.16e-11	3.32e-07	9.21e-07
SNTN	3	63652668..63665217	0.36	1.9	3.74	0.000213	0.03	1
GBX2	2	complement(236165236..236168009)	18.07	1.8	3.49	4.13e-07	0.000569	0.01
LOC102723360	21	complement(7669397..7692201)	0.66	1.78	3.43	3.21e-09	1.69e-05	9.37e-05
SLITRK6	13	complement(85792787..85799348)	4.9	1.77	3.41	4.09e-06	0.00257	0.12
EYA2	20	46894624..47188844	3.41	1.7	3.24	2.55e-06	0.00173	0.07
LOC441178	6	complement(167679626..167683787)	0.88	1.67	3.17	1.67e-05	0.00632	0.49
BARHL2	1	complement(90712022..90717237)	5.59	1.66	3.17	2.28e-06	0.00173	0.07
KRT5	12	complement(52514575..52520459)	0.91	1.63	3.09	1.28e-05	0.00509	0.37
ANXA8	10	complement(47467993..47991879)	0.24	1.59	3.01	0.000278	0.04	1
C22orf15	22	23762522..23765863	0.35	1.53	2.89	8.17e-05	0.02	1
LHX9	1	197912505..197935476	15.67	1.49	2.81	2.29e-05	0.00752	0.67
PGM5	9	68356438..68531061	2.56	1.49	2.82	9.24e-07	0.00107	0.03
RORB	9	74497336..74687201	2.36	1.49	2.8	1.65e-05	0.00632	0.48
NEUROD4	12	55019945..55030017	2.68	1.49	2.81	6.64e-08	0.000155	0.00194
FAM166B	9	complement(35561830..35563899)	0.8	1.44	2.72	0.000219	0.03	1
UBE2C	20	45812576..45816957	6.78	1.44	2.72	6.39e-06	0.00336	0.19
HSPA1A	6	31815514..31817942	4.5	1.39	2.62	2.89e-10	2.03e-06	8.43e-06
ZIC2	13	99981772..99986765	28.34	1.37	2.58	0.000407	0.05	1
LHX2	9	124011610..124033163	11.71	1.36	2.56	6.7e-06	0.00344	0.2
ASPM	1	complement(197084127..197146694)	2.4	1.35	2.56	4.04e-07	0.000569	0.01
ZIC3	X	137566187..137577691	28.31	1.34	2.53	8.98e-06	0.00402	0.26
KRT14	17	complement(41582279..41586895)	0.77	1.3	2.46	0.000211	0.03	1
CDC20B	5	complement(55112971..55173177)	2.09	1.28	2.44	3.43e-05	0.00938	1
CASC5	15	40594012..40664342	1.24	1.28	2.42	3.16e-05	0.00924	0.92
CENPF	1	214603181..214664574	7.2	1.27	2.41	1.86e-08	6.53e-05	0.000543
IGFBPL1	9	complement(38406528..38424447)	114.27	1.27	2.41	1.22e-05	0.00505	0.36
FOXP2	7	114086310..114693772	10.21	1.22	2.34	7.54e-06	0.00369	0.22
PDZRN4	12	41188448..41574590	12.65	1.21	2.31	4.16e-06	0.00257	0.12
SLC17A7	19	complement(49429398..49441551)	2.83	1.2	2.3	5.66e-06	0.00311	0.17
VGLL3	3	complement(86937969..86991293)	0.93	1.18	2.26	2.54e-06	0.00173	0.07
COL23A1	5	complement(178237616..178590555)	3.48	1.16	2.23	0.000239	0.03	1
TOP2A	17	complement(40388521..40417950)	15.62	1.13	2.19	8.48e-06	0.00388	0.25
EFS	14	complement(23356400..23365633)	8.95	1.12	2.17	1.58e-06	0.00146	0.05
TES	7	116210493..116258786	4.1	1.08	2.12	0.000125	0.02	1
CCNB2	15	59105085..59125045	5.6	1.07	2.1	2.75e-05	0.00865	0.8
FAM64A	17	6444305..6451065	2.23	1.07	2.1	5.23e-05	0.01	1
NEK2	1	complement(211658256..211675630)	3.12	1.04	2.05	3.3e-05	0.00933	0.96
NUF2	1	163321933..163355764	4.36	1.02	2.03	0.000253	0.04	1
CENPE	4	complement(103105806..103198409)	1.26	1.01	2.01	7.94e-05	0.02	1
ADAMTS9	3	complement(64515654..64688000)	1.26	-1.01	-2.01	0.000128	0.02	1
F7	13	113105773..113120681	0.47	-1.01	-2.02	0.000352	0.04	1
LOC107984717	15	71079785..71095341	1.67	-1.01	-2.01	0.00012	0.02	1
GATA2	3	complement(128479422..128493187)	7.33	-1.03	-2.05	1.15e-05	0.00482	0.33
LCP1	13	complement(46125923..46182324)	0.82	-1.23	-2.34	0.000374	0.05	1
CYP24A1	20	complement(54145731..54173985)	0.38	-1.24	-2.36	0.000265	0.04	1
HSD3BP4	1	119563880..119572576	0.37	-1.29	-2.45	0.00014	0.02	1
FOXD4L6	9	complement(41126251..41128975)	0.5	-1.29	-2.45	0.000156	0.03	1
LOC107984744	15	37098373..37100173	1.43	-1.31	-2.49	2.04e-05	0.00692	0.59
CALCR	7	complement(93424487..93574730)	0.27	-1.58	-3	0.000172	0.03	1
MS4A1	11	60455809..60470752	0.54	-1.63	-3.09	1.26e-06	0.00126	0.04
KL	13	33016063..33066145	0.15	-1.72	-3.28	0.000102	0.02	1
LOC102723506	18	complement(79515804..79527402)	0.09	-1.74	-3.34	0.000119	0.02	1
DNAJA4	15	78264145..78282196	0.16	-1.75	-3.36	0.000364	0.05	1
PTPN7	1	complement(202147012..202161588)	0.13	-2.09	-4.26	8.83e-05	0.02	1
CFC1B	2	130521094..130527992	0.59	-2.78	-6.85	3.33e-05	0.00933	0.97
KLRK1	12	complement(10372353..10390054)	0.21	-3.05	-8.3	0.000201	0.03	1
LOC105371217	1	144814174..144818136	1.15	-4.58	-23.92	1.6e-06	0.00146	0.05
LOC103611081	11	complement(130866249..130870247)	0.35	-6.76	-108.03	1.18e-06	0.00124	0.03
